# Large home range scavengers support higher rates of carcass removal

**DOI:** 10.1101/2020.02.07.938415

**Authors:** Cayetano Gutiérrez-Cánovas, Marcos Moleón, Patricia Mateo-Tomás, Pedro P. Olea, Esther Sebastián-González, José Antonio Sánchez-Zapata

**Affiliations:** Freshwater Ecology, Hydrology and Management (FEHM) lab, Departament de Biologia Evolutiva, Ecologia i Ciències Ambientals, Facultat de Biologia, Universitat de Barcelona, Diagonal, 643, 08028 Barcelona, Spain; Centre of Molecular and Environmental Biology (CBMA), Department of Biology, University of Minho, Campus of Gualtar, 4710-057 Braga, Portugal; Institute of Science and Innovation for Bio-Sustainability (IB-S), University of Minho, Campus of Gualtar, 4710-057 Braga, Portugal; Department of Zoology, University of Granada, Avda. de Fuentenueva, s/n, 18071 Granada, Spain; Research Unit of Biodiversity (UO/CSIC/PA), Oviedo University, 33600 Mieres, Spain; Centre for Functional Ecology, Department of Life Sciences, University of Coimbra, Calçada Martim de Freitas, 3000-456 Coimbra, Portugal; Departamento de Ecología, Universidad Autónoma de Madrid, Madrid, Spain; Centro de Investigación en Biodiversidad y Cambio Global (CIBC-UAM), Universidad Autónoma de Madrid, Madrid, Spain; Department of Applied Biology, Miguel Hernández University. Avda. Universidad s/n 03202 Elche, Alicante, Spain

**Keywords:** biodiversity - ecosystem functioning, carrion consumption, ecosystem services, functional diversity, functional identity, functional traits, large carnivores, vultures

## Abstract

1. Vertebrate scavenger communities vary in species composition across the globe, and include a wide array of species with diverse ecological strategies and life-histories that support essential ecosystem functions, such as carrion removal. While previous studies have mostly focussed on how community aspects such as species richness and composition affect carrion consumption rates, it remains unclear whether this important function of scavengers is better explained by the dominance of key functional traits or niche complementarity as a result of a diverse functional representation.
2. Here, we test three competitive hypotheses to assess if carrion consumption in vertebrate scavenger communities depends on: i) the presence of key dominant traits (functional identity hypothesis), ii) functional diversity that promotes niche complementarity (functional diversity hypothesis), or iii) the accumulation of individuals and species, irrespective of their trait representation (functional equivalence). To explore these hypotheses, we used five study areas in Spain and South Africa, which represent a gradient of scavenger biodiversity, i.e., ranging from communities dominated by facultative scavengers, such as generalists and meso-predators, to those including vultures and large carnivores.
3. Within study areas, traits that characterise obligate scavengers or large carnivores (e.g. mean home range, proportion of social foragers) were positively linked to rapid carrion consumption, while the biomass of functional groups including facultative scavengers were either weakly or negatively associated with carrion consumption.
4. When combining all study areas, higher rates of carrion consumption were related to scavenger communities dominated by species with large home ranges (e.g. *Gyps* vultures), which was found to be a key trait. In contrast, metrics describing functional diversity (functional dispersion) and functional equivalence (species richness and abundance) had lower predictive power in explaining carrion consumption patterns.
5. Our data support the functional identity hypothesis as a better framework for explaining carrion consumption rates than functional diversity or equivalence. Our findings contribute to understanding the mechanisms sustaining ecosystem functioning in vertebrate communities and reinforce the role of obligate scavengers and large carnivores as keystone species in terrestrial ecosystems.
