## Supplementary material for "Large home range scavengers support higher rates of carcass removal": Files including R functions and code to reproduce some of our statistical analyses: dat_final.txt

carrion_code	weight_kg	vulture	top_pred	cons_rate	sub_region	region	type	type_reg	FR3	FR4	FR2	FR5	FR6	FR1	FR	FRic	FDis	tax.ric	abun	bio	mobility_aerial	mobility_terrestrial	social_solitary	social_group	social_social	range	migrant_no	migrant_yes	scavenger_facultative	scavenger_obligate	predator_non_pred	predator_meso_pred	predator_top_pred	diet_carnivorous	diet_omnivorous	body_mass	fecundity	longevity	activity_both	activity_diurnal	activity_nocturnal	sight_high	sight_low	smell_high	smell_low
C001	100	1	1		HiP	saf	PVF	PVF-S	82.5	0	2.65	0	136	1.1	55.5625	0.289451056	0.177609413	5	21	222.25	0.38807649	0.61192351	0.008998875	0.619797525	0.3712036	2.978177728	0.997075366	0.002924634	0.6287964	0.3712036	0.3712036	0.016872891	0.61192351	0.995050619	0.004949381	43.67503937	2.65151856	32.66591676	0.61192351	0.38807649	0	1	0	0.61192351	0.38807649
C002	354	1	1		HiP	saf	PVF	PVF-S	172.5	0	0	0	204	2.2	126.2333333	0.302978584	0.185852546	4	38	378.7	0.461315025	0.538684975	0.034327964	0.544494323	0.421177713	2.988381304	1	0	0.544494323	0.455505677	0.455505677	0.005809348	0.538684975	0.994190652	0.005809348	39.17338262	2.567731714	31.53762873	0.538684975	0.461315025	0	1	0	0.538684975	0.461315025
C003	433	1	1		HiP	saf	PVF	PVF-S	120.5	0	0	0	272	1.1	131.2	0.303757901	0.161814318	5	28	393.6	0.308943089	0.691056911	0.026676829	0.693851626	0.279471545	2.994410569	1	0	0.693851626	0.306148374	0.306148374	0.002794715	0.691056911	0.997205285	0.002794715	48.67849339	2.694867886	34.73678862	0.691056911	0.308943089	0	1	0	0.691056911	0.308943089
C006	55	1	0		Mkhuze	saf	VF	VF-S	33	0	0	0	204	0	118.5	0.000487038	0.090255275	2	9	237	0.139240506	0.860759494	0	0.860759494	0.139240506	3	1	0	0.860759494	0.139240506	0.139240506	0	0.860759494	1	0	59.29746835	2.860759494	37.93670886	0.860759494	0.139240506	0	1	0	0.860759494	0.139240506
C008	40	1	0		Mkhuze	saf	VF	VF-S	0	0	0	0	68	0	68	0.000487038	0	1	1	68	0	1	0	1	0	3	1	0	1	0	0	0	1	1	0	68	3	41	1	0	0	1	0	1	0
C009	120	1	0		Mkhuze	saf	VF	VF-S	0	142	0	0	183	0	162.5	0.000561154	0.178068708	3	5	325	0	1	0.144615385	0.855384615	0	2.126153846	1	0	1	0	0.436923077	0	0.563076923	0.563076923	0.436923077	66.27384615	6.492307692	30.67384615	0.418461538	0	0.581538462	0.563076923	0.436923077	1	0
C011	290	1	1		HiP	saf	PVF	PVF-S	53.5	0	0.65	0	635	0	229.7166667	0.192032939	0.129156215	6	18	689.15	0.078575056	0.921424944	0.074004208	0.854168178	0.071827614	2.999056809	0.999056809	0.000943191	0.922368135	0.077631865	0.077631865	0.000943191	0.921424944	1	0	102.911808	4.497714576	32.01784807	0.853224987	0.078575056	0.068199956	1	0	0.921424944	0.078575056
C013	50	1	0		Mkhuze	saf	VF	VF-S	0	0	0	0	68	0	68	0.000487038	0	1	1	68	0	1	0	1	0	3	1	0	1	0	0	0	1	1	0	68	3	41	1	0	0	1	0	1	0
C014	48	1	0		Mkhuze	saf	VF	VF-S	0	213	0	0	68	0	140.5	0.000487038	0.128666681	2	4	281	0	1	0	1	0	1.483985765	1	0	1	0	0.758007117	0	0.241992883	0.241992883	0.758007117	70.27402135	8.306049822	26.59786477	0.241992883	0	0.758007117	0.241992883	0.758007117	1	0
C015	90	1	0		Mkhuze	saf	VF	VF-S	137	0	0	7	68	0	70.66666667	0.323976705	0.171370544	5	27	212	0.646226415	0.353773585	0.08254717	0.320754717	0.596698113	2.966981132	1	0	0.353773585	0.646226415	0.646226415	0.033018868	0.320754717	0.966981132	0.033018868	25.5990566	2.433962264	26.94811321	0.353773585	0.646226415	0	1	0	0.353773585	0.646226415
C022	40	1	0		Mkhuze	saf	VF	VF-S	289.5	0	2	9	136	0	109.125	0.360740533	0.168421379	7	56	436.5	0.667812142	0.332187858	0.064146621	0.311569301	0.624284078	2.974799542	1	0	0.336769759	0.663230241	0.663230241	0.025200458	0.311569301	0.979381443	0.020618557	25.10366552	2.389461627	26.60595647	0.311569301	0.667812142	0.020618557	1	0	0.332187858	0.667812142
C023	55	1	0		Mkhuze	saf	VF	VF-S	289	0	0	0	68	1.1	119.3666667	0.302978584	0.117791083	4	55	358.1	0.810108908	0.189891092	0.054454063	0.19296286	0.752583077	2.993856465	1	0	0.19296286	0.80703714	0.80703714	0.003071768	0.189891092	0.996928232	0.003071768	17.40744206	2.20524993	24.26668528	0.189891092	0.810108908	0	1	0	0.189891092	0.810108908
C024	40	1	0		Mkhuze	saf	VF	VF-S	82.5	0	2	0	0	0	42.25	0.000487038	0.010737749	2	16	84.5	1	0	0.023668639	0	0.976331361	2.976331361	1	0	0.023668639	0.976331361	0.976331361	0.023668639	0	1	0	5.417159763	2.023668639	19.49704142	0	1	0	1	0	0	1
C025	40	1	0		Mkhuze	saf	VF	VF-S	254	0	2	4	0	0	86.66666667	0.081677071	0.021551541	4	48	260	0.984615385	0.015384615	0.048076923	0	0.951923077	2.961538462	1	0	0.023076923	0.976923077	0.976923077	0.023076923	0	0.984615385	0.015384615	5.475	2.038461538	19.58461538	0	0.984615385	0.015384615	1	0	0.015384615	0.984615385
C026	55	1	1		HiP	saf	PVF	PVF-S	288	0	0	0	204	0.55	164.1833333	0.302978584	0.180149783	4	56	492.55	0.58582885	0.41417115	0.02639326	0.415287788	0.558318952	2.997766724	1	0	0.415287788	0.584712212	0.584712212	0.001116638	0.41417115	0.998883362	0.001116638	31.40656279	2.41975434	28.63963049	0.41417115	0.58582885	0	1	0	0.41417115	0.58582885
C028	55	1	1		HiP	saf	PVF	PVF-S	99	0	0	0	68	0	83.5	0.000487038	0.181775917	2	19	167	0.592814371	0.407185629	0	0.407185629	0.592814371	3	1	0	0.407185629	0.592814371	0.592814371	0	0.407185629	1	0	30.9491018	2.407185629	27.95808383	0.407185629	0.592814371	0	1	0	0.407185629	0.592814371
C029	40	1	1		HiP	saf	PVF	PVF-S	148.5	0	2	0	68	0.55	54.7625	0.289451056	0.162183464	4	30	219.05	0.689568592	0.310431408	0.009130336	0.312942251	0.677927414	2.98584798	1	0	0.322072586	0.677927414	0.677927414	0.011641178	0.310431408	0.997489158	0.002510842	24.85757818	2.332115955	26.02122803	0.310431408	0.689568592	0	1	0	0.310431408	0.689568592
C030	48	1	0		Mkhuze	saf	VF	VF-S	0	213	0	4	136	0	117.6666667	0.056584731	0.1669219	3	7	353	0	1	0.011331445	0.988668555	0	1.770538244	1	0	1	0	0.603399433	0.011331445	0.385269122	0.385269122	0.614730878	69.06232295	7.235127479	29.30878187	0.385269122	0	0.614730878	0.396600567	0.603399433	1	0
C031	48	1	0		Mkhuze	saf	VF	VF-S	0	142	0	0	0	0	142	0.000487038	0	1	2	142	0	1	0	1	0	1	1	0	1	0	1	0	0	0	1	71	10	22	0	0	1	0	1	1	0
C032	110	1	1		HiP	saf	PVF	PVF-S	2	0	0	0	926	0	464	0.042681966	0.051405432	3	8	928	0.002155172	0.997844828	0.002155172	0.997844828	0	3	1	0	0.997844828	0.002155172	0.002155172	0	0.997844828	1	0	144.4741379	5.549568966	29.07327586	0.997844828	0.002155172	0	1	0	0.997844828	0.002155172
C033	120	1	1		HiP	saf	PVF	PVF-S	77	0	0.65	0	790	0	289.2166667	0.056944261	0.069959476	3	20	867.65	0.089494612	0.910505388	0	0.911254538	0.088745462	2.99925085	0.99925085	0.00074915	0.911254538	0.088745462	0.088745462	0.00074915	0.910505388	1	0	144.3484383	5.643519852	26.28778885	0.910505388	0.089494612	0	1	0	0.910505388	0.089494612
C036	55	1	0		Mkhuze	saf	VF	VF-S	148	142	2	0	68	0	90	0.520059988	0.259757643	6	31	360	0.416666667	0.583333333	0.034722222	0.583333333	0.381944444	2.205555556	1	0	0.588888889	0.411111111	0.805555556	0.005555556	0.188888889	0.605555556	0.394444444	43.12361111	5.338888889	25.03888889	0.188888889	0.416666667	0.394444444	0.605555556	0.394444444	0.583333333	0.416666667
C037	55	1	0		Mkhuze	saf	VF	VF-S	182	0	6	0	68	0	85.33333333	0.062289344	0.148336427	5	37	256	0.734375	0.265625	0.08984375	0.265625	0.64453125	2.9765625	1	0	0.2890625	0.7109375	0.7109375	0.0234375	0.265625	1	0	22.046875	2.2734375	26.6640625	0.265625	0.734375	0	1	0	0.265625	0.734375
C039	650	1	1		HiP	saf	PVF	PVF-S	0	0	0	0	542	0	542	0.000487038	0.044286398	2	4	542	0	1	0	1	0	3	1	0	1	0	0	0	1	1	0	146.7084871	5.623616236	28.75645756	1	0	0	1	0	1	0
C041	40	1	0		Mkhuze	saf	VF	VF-S	148.5	0	6	0	68	0	74.16666667	0.047982499	0.162377399	3	31	222.5	0.694382022	0.305617978	0.026966292	0.305617978	0.66741573	2.973033708	1	0	0.33258427	0.66741573	0.66741573	0.026966292	0.305617978	1	0	24.50674157	2.33258427	26.28988764	0.305617978	0.694382022	0	1	0	0.305617978	0.694382022
C042	90	1	1		HiP	saf	PVF	PVF-S	0	0	0	0	632	0	632	0.000487038	0	1	4	632	0	1	0	1	0	3	1	0	1	0	0	0	1	1	0	158	6	27	1	0	0	1	0	1	0
C043	40	1	1		HiP	saf	PVF	PVF-S	0	0	0	0	68	0	68	0.000487038	0	1	1	68	0	1	0	1	0	3	1	0	1	0	0	0	1	1	0	68	3	41	1	0	0	1	0	1	0
C044	65	1	1		HiP	saf	PVF	PVF-S	0	0	0	0	226	0	226	0.000487038	0.084904517	2	2	226	0	1	0	1	0	3	1	0	1	0	0	0	1	1	0	130.920354	5.097345133	31.21238938	1	0	0	1	0	1	0
C045	225	1	0		Mkhuze	saf	VF	VF-S	0	71	0	0	183	0	127	0.000561154	0.160862359	3	4	254	0	1	0.18503937	0.81496063	0	2.440944882	1	0	1	0	0.279527559	0	0.720472441	0.720472441	0.279527559	64.95275591	5.511811024	33.0984252	0.535433071	0	0.464566929	0.720472441	0.279527559	1	0
C048	65	1	1		HiP	saf	PVF	PVF-S	0	0	2	0	204	0	103	0.000487038	0.005114351	2	4	206	0.009708738	0.990291262	0.009708738	0.990291262	0	2.990291262	1	0	1	0	0	0.009708738	0.990291262	1	0	67.3592233	3	40.99029126	0.990291262	0.009708738	0	1	0	0.990291262	0.009708738
C049	55	1	0		Mkhuze	saf	VF	VF-S	0	0	0	0	47	0	47	0.000487038	0	1	1	47	0	1	1	0	0	3	1	0	1	0	0	0	1	1	0	47	6	27	0	0	1	1	0	1	0
C051	65	1	1		HiP	saf	PVF	PVF-S	0	0	0	0	226	0	226	0.000487038	0.084904517	2	2	226	0	1	0	1	0	3	1	0	1	0	0	0	1	1	0	130.920354	5.097345133	31.21238938	1	0	0	1	0	1	0
C052	55	1	1		HiP	saf	PVF	PVF-S	245.5	0	0	0	68	0	156.75	0.014306845	0.129400757	4	46	313.5	0.783094099	0.216905901	0.046251994	0.216905901	0.736842105	3	1	0	0.216905901	0.783094099	0.783094099	0	0.216905901	1	0	19.03907496	2.19138756	24.6969697	0.216905901	0.783094099	0	1	0	0.216905901	0.783094099
C054	55	1	0		Mkhuze	saf	VF	VF-S	285	213	0	2	136	2.2	127.64	0.663685994	0.252782185	7	61	638.2	0.450015669	0.549984331	0.070510812	0.550297712	0.379191476	2.319335631	1	0	0.553431526	0.446568474	0.780319649	0.006581009	0.213099342	0.659667816	0.340332184	40.70308681	4.90034472	26.04324663	0.213099342	0.450015669	0.336884989	0.666248825	0.333751175	0.549984331	0.450015669
C055	55	1	0		Mkhuze	saf	VF	VF-S	0	0	0	18	256	0	137	0.020839634	0.084746853	3	7	274	0	1	0.065693431	0.934306569	0	2.934306569	1	0	1	0	0	0.065693431	0.934306569	0.934306569	0.065693431	56.15328467	6.613138686	34.60583942	0.744525547	0	0.255474453	1	0	1	0
CC01	95	1	1		CC	ibe	PVF	PVF-M	425	0	4	0	0	0	214.5	0.000487038	0.005785786	2	51	429	1	0	0.009324009	0	0.990675991	3.981351981	1	0	0.009324009	0.990675991	0.990675991	0	0.009324009	1	0	8.458041958	1.018648019	40.07459207	0	1	0	1	0	0	1
CC02	104	1	1		CC	ibe	PVF	PVF-M	34	105.96	4	0	60	0	50.99	0.18843445	0.180460661	4	9	203.96	0.186311041	0.813688959	0.019611689	0.813688959	0.166699353	2.627574034	1	0	0.833300647	0.166699353	0.166699353	0.51951363	0.313787017	0.48048637	0.51951363	37.84448323	7.842910375	27.51970975	0	0.186311041	0.813688959	0.48048637	0.51951363	0.813688959	0.186311041
CC03	60	1	1		CC	ibe	PVF	PVF-M	0	370.86	0	6	30	0	135.62	0.019735787	0.024201951	3	9	406.86	0	1	0.014747087	0.985252913	0	2.073735437	1	0	1	0	0	0.926264563	0.073735437	0.073735437	0.926264563	50.59274148	9.1179767	26.39536941	0.014747087	0	0.985252913	0.088482525	0.911517475	1	0
CC04	30	1	1		CC	ibe	PVF	PVF-M	212.5	0	0	6	30	5.24	63.435	0.429763779	0.112988424	6	37	253.74	0.858122488	0.141877512	0.023646252	0.13888232	0.837471427	3.772523055	1	0	0.162528573	0.837471427	0.837471427	0.044297312	0.11823126	0.955702688	0.044297312	10.82870497	2.467328762	36.71648144	0.023646252	0.858122488	0.11823126	1	0	0.141877512	0.858122488
CC05	20	1	1		CC	ibe	PVF	PVF-M	0	52.98	1.46	6	0	0	20.14666667	0.011580886	0.054655893	3	4	60.44	0.024156188	0.975843812	0.123428193	0.876571807	0	1.975843812	1	0	1	0	0	1	0	0.024156188	0.975843812	47.05404037	9.201191264	26.42852416	0.099272005	0.024156188	0.876571807	0.123428193	0.876571807	0.975843812	0.024156188
CC06	4	1	1		CC	ibe	PVF	PVF-M	68	0	0.73	6	0	6.4	20.2825	0.26416038	0.095020519	5	16	81.13	0.92604462	0.07395538	0.082953285	0.078885739	0.838160976	3.588438309	1	0	0.161839024	0.838160976	0.838160976	0.161839024	0	0.847158881	0.152841119	7.691025515	2.372118822	36.53445088	0.07395538	0.92604462	0	1	0	0.07395538	0.92604462
CC07	25	1	1		CC	ibe	PVF	PVF-M	0	52.98	0.73	22.75	0	7	20.865	0.166748699	0.116089211	8	15	83.46	0.092619219	0.907380781	0.281332375	0.718667625	0	1.907380781	1	0	1	0	0	1	0	0.008746705	0.991253295	36.9140163	9.248382459	24.91972202	0.251617541	0.092619219	0.65576324	0.365204889	0.634795111	0.907380781	0.092619219
CC08	10	1	1		CC	ibe	PVF	PVF-M	0	0	0	12	0	0	12	0.000487038	0	1	2	12	0	1	1	0	0	2	1	0	1	0	0	1	0	0	1	6	12	21	1	0	0	1	0	1	0
CC09	6	1	1		CC	ibe	PVF	PVF-M	76.5	0	4	0	0	4	28.16666667	0.117002796	0.03528722	3	12	84.5	1	0	0.047337278	0.047337278	0.905325444	3.763313609	1	0	0.094674556	0.905325444	0.905325444	0.047337278	0.047337278	0.952662722	0.047337278	7.979289941	1.426035503	39.10059172	0	1	0	1	0	0	1
CC10	20	1	1		CC	ibe	PVF	PVF-M	102	0	0	6	0	1.2	36.4	0.243063339	0.056409082	3	15	109.2	0.945054945	0.054945055	0.054945055	0.010989011	0.934065934	3.857142857	1	0	0.065934066	0.934065934	0.934065934	0.065934066	0	0.934065934	0.065934066	8.275824176	1.67032967	38.72527473	0.054945055	0.945054945	0	1	0	0.054945055	0.945054945
CC11	8	1	1		CC	ibe	PVF	PVF-M	0	105.96	0	42	0	0	73.98	0.001642237	0.102379324	3	6	147.96	0	1	0.283860503	0.716139497	0	2	1	0	1	0	0	1	0	0	1	41.46905109	9.446066504	25.90510949	0.283860503	0	0.716139497	0.283860503	0.716139497	1	0
CC12	8	1	1		CC	ibe	PVF	PVF-M	0	0	0.73	24.65	0	4.48	9.953333333	0.164963772	0.076003811	7	9	29.86	0.174480911	0.825519089	0.84996651	0.15003349	0	1.761888814	1	0	1	0	0	1	0	0.024447421	0.975552579	9.2538714	9.496651038	21.49430676	0.703281983	0.174480911	0.122237106	1	0	0.825519089	0.174480911
CC13	6	1	1		CC	ibe	PVF	PVF-M	0	0	0	12	0	0	12	0.000487038	0	1	2	12	0	1	1	0	0	2	1	0	1	0	0	1	0	0	1	6	12	21	1	0	0	1	0	1	0
CC14	8	1	1		CC	ibe	PVF	PVF-M	0	0	0	12	0	0	12	0.000487038	0	1	2	12	0	1	1	0	0	2	1	0	1	0	0	1	0	0	1	6	12	21	1	0	0	1	0	1	0
CC15	95	1	1		CC	ibe	PVF	PVF-M	0	0	0	6	30	1.2	12.4	0.105765558	0.068369364	3	4	37.2	0.032258065	0.967741935	0.161290323	0.838709677	0	2.774193548	1	0	1	0	0	0.193548387	0.806451613	0.806451613	0.193548387	25.18064516	10.22580645	20.12903226	0.161290323	0.032258065	0.806451613	1	0	0.967741935	0.032258065
CC16	15	1	1		CC	ibe	PVF	PVF-M	0	0.0255	0.73	21	0	5.2	6.738875	0.30201562	0.078107253	6	8	26.9555	0.219992209	0.780007791	0.807089462	0.192910538	0	1.779061787	1	0	1	0	0.000946004	0.999053996	0	0.027081672	0.972918328	10.02591494	9.87848491	21.56862236	0.779061787	0.219992209	0.000946004	0.999053996	0.000946004	0.780007791	0.219992209
CC17	8	1	1		CC	ibe	PVF	PVF-M	127.5	0	0	0	0	5.8	66.65	0.00922163	0.018240644	3	20	133.3	1	0	0	0.043510878	0.956489122	3.869467367	1	0	0.043510878	0.956489122	0.956489122	0.043510878	0	0.956489122	0.043510878	8.198274569	1.291072768	38.90622656	0	1	0	1	0	0	1
CC18	10	1	1		CC	ibe	PVF	PVF-M	0	0	0.73	13.75	0	2	5.493333333	0.144254224	0.073196396	4	5	16.48	0.16565534	0.83434466	0.878640777	0.121359223	0	1.83434466	1	0	1	0	0	1	0	0.044296117	0.955703883	4.829817961	10.77973301	20.02063107	0.72815534	0.16565534	0.10618932	1	0	0.83434466	0.16565534
CC19	8	1	1		CC	ibe	PVF	PVF-M	0	0	0.73	12	0	4.4	5.71	0.122482327	0.102717719	4	8	17.13	0.299474606	0.700525394	0.743140689	0.256859311	0	1.700525394	1	0	1	0	0	1	0	0.042615295	0.957384705	4.551833041	10.53415061	20.08406305	0.700525394	0.299474606	0	1	0	0.700525394	0.299474606
CC20	8	1	1		CC	ibe	PVF	PVF-M	0	0	0	12	0	0	12	0.000487038	0	1	2	12	0	1	1	0	0	2	1	0	1	0	0	1	0	0	1	6	12	21	1	0	0	1	0	1	0
CC21	25	1	1		CC	ibe	PVF	PVF-M	0	0	0	12	0	2.4	7.2	0.000487038	0.066941199	2	6	14.4	0.166666667	0.833333333	0.833333333	0.166666667	0	1.833333333	1	0	1	0	0	1	0	0	1	5.1	11.16666667	20.66666667	0.833333333	0.166666667	0	1	0	0.833333333	0.166666667
CC22	28	1	1		CC	ibe	PVF	PVF-M	0	0	1.46	27	0	4.6	11.02	0.131627943	0.064381037	5	8	33.06	0.183303085	0.816696915	0.860859044	0.139140956	0	1.816696915	1	0	1	0	0	1	0	0.044162129	0.955837871	9.268777979	10.20871143	21.66606171	0.816696915	0.183303085	0	1	0	0.816696915	0.183303085
CC23	30	1	1		CC	ibe	PVF	PVF-M	0	0	0.73	12	0	5.2	5.976666667	0.122482327	0.108001893	4	7	17.93	0.330730619	0.669269381	0.709983268	0.290016732	0	1.669269381	1	0	1	0	0	1	0	0.040713887	0.959286113	4.531673173	10.48800892	19.36642499	0.669269381	0.330730619	0	1	0	0.669269381	0.330730619
CC24	25	1	1		CC	ibe	PVF	PVF-M	121	0	0	6	0	3.2	43.4	0.298510367	0.05521424	5	19	130.2	0.953917051	0.046082949	0.061443932	0.024577573	0.913978495	3.834101382	0.984639017	0.015360983	0.070660522	0.929339478	0.929339478	0.070660522	0	0.929339478	0.070660522	8.112288786	1.685099846	38.47004608	0.046082949	0.953917051	0	1	0	0.046082949	0.953917051
CC25	2	1	1		CC	ibe	PVF	PVF-M	0	0	0	7.75	0	0.6	4.175	0.022159628	0.065681373	3	3	8.35	0.071856287	0.928143713	0.928143713	0.071856287	0	1.928143713	1	0	1	0	0	1	0	0	1	4.721257485	10.80239521	20.22754491	0.718562874	0.071856287	0.209580838	1	0	0.928143713	0.071856287
CC26	25	1	1		CC	ibe	PVF	PVF-M	127.5	0	0	6	0	2.6	45.36666667	0.26416038	0.049794079	4	18	136.1	0.955914769	0.044085231	0.044085231	0.0191036	0.936811168	3.854518736	1	0	0.063188832	0.936811168	0.936811168	0.063188832	0	0.936811168	0.063188832	8.259441587	1.614254225	38.67303453	0.044085231	0.955914769	0	1	0	0.044085231	0.955914769
CC27	2	1	1		CC	ibe	PVF	PVF-M	0	0	0	6	0	8	7	0.000487038	0.118768625	2	5	14	0.571428571	0.428571429	0.428571429	0.571428571	0	1.428571429	1	0	1	0	0	1	0	0	1	3.714285714	9.714285714	16.42857143	0.428571429	0.571428571	0	1	0	0.428571429	0.571428571
CC28	2	1	1		CC	ibe	PVF	PVF-M	25.5	0	0	6	0	2	11.16666667	0.26416038	0.157159933	3	5	33.5	0.820895522	0.179104478	0.179104478	0.059701493	0.76119403	3.462686567	1	0	0.23880597	0.76119403	0.76119403	0.23880597	0	0.76119403	0.23880597	7.664179104	3.388059701	34.98507463	0.179104478	0.820895522	0	1	0	0.179104478	0.820895522
CC29	25	1	1		CC	ibe	PVF	PVF-M	85	0	0	0	0	4	44.5	0.000487038	0.018804021	2	12	89	1	0	0	0.04494382	0.95505618	3.865168539	1	0	0.04494382	0.95505618	0.95505618	0.04494382	0	0.95505618	0.04494382	8.207865169	1.314606742	38.78651685	0	1	0	1	0	0	1
CC30	3	1	1		CC	ibe	PVF	PVF-M	0	52.98	0	6	0	0	29.49	0.000487038	0.048245762	2	2	58.98	0	1	0.1017294	0.8982706	0	2	1	0	1	0	0	1	0	0	1	48.2007528	9.305188199	26.3896236	0.1017294	0	0.8982706	0.1017294	0.8982706	1	0
CC31	25	1	1		CC	ibe	PVF	PVF-M	102	0	0	6	30	1.68	34.92	0.413214255	0.170785252	5	18	139.68	0.742268041	0.257731959	0.042955326	0.226804124	0.73024055	3.663230241	1	0	0.26975945	0.73024055	0.73024055	0.054982818	0.214776632	0.945017182	0.054982818	12.91405498	3.484536082	34.64261168	0.042955326	0.742268041	0.214776632	1	0	0.257731959	0.742268041
CC32	2	1	1		CC	ibe	PVF	PVF-M	0	0	0	18	0	0	18	0.000487038	0	1	3	18	0	1	1	0	0	2	1	0	1	0	0	1	0	0	1	6	12	21	1	0	0	1	0	1	0
CC33	20	1	1		CC	ibe	PVF	PVF-M	68	0	0	6	0	3.2	25.73333333	0.26416038	0.08540161	4	12	77.2	0.922279793	0.077720207	0.077720207	0.041450777	0.880829016	3.720207254	1	0	0.119170984	0.880829016	0.880829016	0.119170984	0	0.880829016	0.119170984	8.014507772	2.129533679	37.49740933	0.077720207	0.922279793	0	1	0	0.077720207	0.922279793
CC34	8	1	1		CC	ibe	PVF	PVF-M	0	0	0	22.75	0	0	22.75	0.000487038	0.040435763	3	3	22.75	0	1	1	0	0	2	1	0	1	0	0	1	0	0	1	11.60714286	10.37362637	22.74725275	0.923076923	0	0.076923077	1	0	1	0
CC35	17	1	1		CC	ibe	PVF	PVF-M	85	0	4	7.75	0	4.6	25.3375	0.331837145	0.096935866	6	16	101.35	0.923532314	0.076467686	0.115934879	0.045387272	0.838677849	3.631968426	1	0	0.161322151	0.838677849	0.838677849	0.121854958	0.039467193	0.878145042	0.121854958	7.754538727	2.162802171	37.62111495	0.059200789	0.923532314	0.017266897	1	0	0.076467686	0.923532314
CC36	9	1	1		CC	ibe	PVF	PVF-M	229.5	0	0	7.75	0	4.6	80.61666667	0.285932277	0.039105785	5	32	241.85	0.967955344	0.032044656	0.032044656	0.019020054	0.94893529	3.878850527	1	0	0.05106471	0.94893529	0.94893529	0.05106471	0	0.94893529	0.05106471	8.262032251	1.454207153	38.87078768	0.024808766	0.967955344	0.00723589	1	0	0.032044656	0.967955344
CC37	8	1	1		CC	ibe	PVF	PVF-M	85	0	0	6	0	6.6	32.53333333	0.26416038	0.080371261	4	15	97.6	0.93852459	0.06147541	0.06147541	0.067622951	0.870901639	3.674180328	1	0	0.129098361	0.870901639	0.870901639	0.129098361	0	0.870901639	0.129098361	7.898155738	2.143442623	37.04303279	0.06147541	0.93852459	0	1	0	0.06147541	0.93852459
CC38	6	1	1		CC	ibe	PVF	PVF-M	0	0	0	13.75	0	4	8.875	0.021771897	0.088575402	3	5	17.75	0.225352113	0.774647887	0.774647887	0.225352113	0	1.774647887	1	0	1	0	0	1	0	0	1	4.679577465	10.70422535	18.90140845	0.676056338	0.225352113	0.098591549	1	0	0.774647887	0.225352113
CC39	10	1	1		CC	ibe	PVF	PVF-M	85	0	0	12	0	9.32	35.44	0.26416038	0.122048854	5	20	106.32	0.887133183	0.112866817	0.112866817	0.087659895	0.799473288	3.511286682	1	0	0.200526712	0.799473288	0.799473288	0.200526712	0	0.799473288	0.200526712	7.628224229	2.856282919	35.57674944	0.112866817	0.887133183	0	1	0	0.112866817	0.887133183
CC40	7	1	1		CC	ibe	PVF	PVF-M	0	0	0	6	0	0	6	0.000487038	0	1	1	6	0	1	1	0	0	2	1	0	1	0	0	1	0	0	1	6	12	21	1	0	0	1	0	1	0
CC41	18	1	1		CC	ibe	PVF	PVF-M	0	0	0.73	21	0	0	10.865	0.009145617	0.034397925	3	3	21.73	0.03359411	0.96640589	1	0	0	1.96640589	1	0	1	0	0	1	0	0.03359411	0.96640589	12.03556834	10.38426139	23.30602853	0.96640589	0.03359411	0	1	0	0.96640589	0.03359411
CC43	55	1	1		CC	ibe	PVF	PVF-M	110.5	0	0	1.75	30	0	47.41666667	0.207421077	0.150554313	3	15	142.25	0.776801406	0.223198594	0.012302285	0.210896309	0.776801406	3.764499121	1	0	0.223198594	0.776801406	0.776801406	0.012302285	0.210896309	0.987697715	0.012302285	12.95123023	2.984182777	35.51142355	0	0.776801406	0.223198594	1	0	0.223198594	0.776801406
CC44	7.6	1	1		CC	ibe	PVF	PVF-M	0	0	0	22.75	0	1.8	12.275	0.031125329	0.048170119	4	6	24.55	0.073319756	0.926680244	0.926680244	0.073319756	0	1.926680244	1	0	1	0	0	1	0	0	1	10.80010183	10.12627291	22.47250509	0.855397149	0.073319756	0.071283096	1	0	0.926680244	0.073319756
CC45	7.3	1	1		CC	ibe	PVF	PVF-M	51	0	0.73	0	0	6.4	19.37666667	0.063129296	0.045742326	4	13	58.13	1	0	0.01255806	0.110098056	0.877343884	3.632031653	1	0	0.122656116	0.877343884	0.877343884	0.122656116	0	0.889901944	0.110098056	7.628985034	1.77963186	37.1243764	0	1	0	1	0	0	1
CC46	8	1	1		CC	ibe	PVF	PVF-M	0	370.86	0.73	7.75	0	3.2	95.635	0.155960845	0.012592642	6	13	382.54	0.010273435	0.989726565	0.022167616	0.977832384	0	1.989726565	1	0	1	0	0	1	0	0.001908297	0.998091703	51.47821979	9.023343964	26.76833795	0.015684634	0.010273435	0.97404193	0.030532755	0.969467245	0.989726565	0.010273435
CC47	104	1	1		CC	ibe	PVF	PVF-M	595	0	4	6	30	10.4	129.08	0.429763779	0.054437064	6	81	645.4	0.944220638	0.055779362	0.015494267	0.062596839	0.921908894	3.874186551	1	0	0.078091106	0.921908894	0.921908894	0.025410598	0.052680508	0.974589402	0.025410598	9.338301828	1.64208243	38.53052371	0.00929656	0.944220638	0.046482801	1	0	0.055779362	0.944220638
CC48	94	1	1		CC	ibe	PVF	PVF-M	263.5	52.98	4	12	0	6	67.696	0.347099363	0.182691991	5	38	338.48	0.808024108	0.191975892	0.047270149	0.174249586	0.778480265	3.539234224	1	0	0.221519735	0.778480265	0.778480265	0.209702198	0.011817537	0.790297802	0.209702198	15.20512408	2.789884188	36.90752777	0.035452612	0.808024108	0.156523281	0.843476719	0.156523281	0.191975892	0.808024108
CC49	80	1	1		CC	ibe	PVF	PVF-M	255	0	0	0	30	0.6	95.2	0.30290118	0.081277196	3	32	285.6	0.894957983	0.105042017	0	0.107142857	0.892857143	3.888655462	1	0	0.107142857	0.892857143	0.892857143	0.00210084	0.105042017	0.99789916	0.00210084	10.74180672	1.957983193	37.85504202	0	0.894957983	0.105042017	1	0	0.105042017	0.894957983
CC50	84	1	1		CC	ibe	PVF	PVF-M	510	0	0	0	0	4	257	0.000487038	0.00338264	2	62	514	1	0	0	0.007782101	0.992217899	3.976653696	1	0	0.007782101	0.992217899	0.992217899	0.007782101	0	0.992217899	0.007782101	8.449416342	1.054474708	39.78988327	0	1	0	1	0	0	1
CC51	75	1	1		CC	ibe	PVF	PVF-M	8.5	0	0	15	138.75	4	41.5625	0.445851393	0.084773531	4	5	166.25	0.07518797	0.92481203	0.92481203	0.02406015	0.05112782	2.912781955	1	0	0.94887218	0.05112782	0.05112782	0.114285714	0.834586466	0.05112782	0.94887218	117.6349624	2.397744361	37.90676692	0.92481203	0.07518797	0	0.165413534	0.834586466	0.92481203	0.07518797
CC52	90	1	1		CC	ibe	PVF	PVF-M	187	0	0	0	0	10	98.5	0.000487038	0.021108676	2	27	197	1	0	0	0.050761421	0.949238579	3.847715736	1	0	0.050761421	0.949238579	0.949238579	0.050761421	0	0.949238579	0.050761421	8.170050761	1.355329949	38.62944162	0	1	0	1	0	0	1
CC53	40	1	1		CC	ibe	PVF	PVF-M	280.5	370.86	0	0	0	2	217.7866667	0.294543634	0.285897907	3	41	653.36	0.432380311	0.567619689	0	0.570680789	0.429319211	2.855577323	1	0	0.570680789	0.429319211	0.429319211	0.570680789	0	0.429319211	0.570680789	33.72782662	5.562385209	32.53829436	0	0.432380311	0.567619689	0.432380311	0.567619689	0.567619689	0.432380311
CC54	5	1	1		CC	ibe	PVF	PVF-M	0	0	1	6	0	7.8	4.933333333	0.154189299	0.111206718	4	8	14.8	0.594594595	0.405405405	0.405405405	0.594594595	0	1.405405405	0.932432432	0.067567568	1	0	0	1	0	0.067567568	0.932432432	3.383783784	9.22972973	18.66216216	0.405405405	0.594594595	0	1	0	0.405405405	0.594594595
CC55	75	1	1		CC	ibe	PVF	PVF-M	212.5	0	0	0	0	2	107.25	0.000487038	0.004046562	2	26	214.5	1	0	0	0.009324009	0.990675991	3.972027972	1	0	0.009324009	0.990675991	0.990675991	0.009324009	0	0.990675991	0.009324009	8.439393939	1.065268065	39.74825175	0	1	0	1	0	0	1
CC56	5	1	1		CC	ibe	PVF	PVF-M	0	0	0	6	0	0	6	0.000487038	0	1	1	6	0	1	1	0	0	2	1	0	1	0	0	1	0	0	1	6	12	21	1	0	0	1	0	1	0
CC57	10	1	1		CC	ibe	PVF	PVF-M	0	0	0.73	12	0	9.8	7.51	0.122482327	0.118959029	4	10	22.53	0.467376831	0.532623169	0.565024412	0.434975588	0	1.532623169	1	0	1	0	0	1	0	0.032401243	0.967598757	3.977492233	9.953395473	18.22636485	0.532623169	0.467376831	0	1	0	0.532623169	0.467376831
CC58	7	1	1		CC	ibe	PVF	PVF-M	59.5	0	0.73	6	0	12	19.5575	0.26416038	0.113632561	4	15	78.23	0.923303081	0.076696919	0.086028378	0.153393839	0.760577783	3.35843027	1	0	0.239422217	0.760577783	0.760577783	0.239422217	0	0.769909242	0.230090758	7.238692318	2.954748818	34.28914739	0.076696919	0.923303081	0	1	0	0.076696919	0.923303081
CC59	25	1	1		CC	ibe	PVF	PVF-M	204	0	4.73	7.75	0	5.2	55.42	0.331837145	0.049902762	7	32	221.68	0.965039697	0.034960303	0.056297366	0.023457236	0.920245399	3.813740527	1	0	0.079754601	0.920245399	0.920245399	0.061710574	0.018044027	0.941582461	0.058417539	8.1122131	1.561033923	38.81604114	0.027066041	0.965039697	0.007894262	1	0	0.034960303	0.965039697
CC60	12	1	1		CC	ibe	PVF	PVF-M	93.5	0	0	6	0	7	35.5	0.26416038	0.075861463	5	22	106.5	0.943661972	0.056338028	0.056338028	0.0657277	0.877934272	3.690140845	1	0	0.122065728	0.877934272	0.877934272	0.122065728	0	0.877934272	0.122065728	7.888431925	2.074178404	37.34647887	0.056338028	0.943661972	0	1	0	0.056338028	0.943661972
CC61	7.6	1	1		CC	ibe	PVF	PVF-M	0	0	0	7.75	0	2	4.875	0.021771897	0.081474211	3	3	9.75	0.205128205	0.794871795	0.794871795	0.205128205	0	1.794871795	1	0	1	0	0	1	0	0	1	4.416666667	10.46153846	18.82051282	0.615384615	0.205128205	0.179487179	1	0	0.794871795	0.205128205
CC62	8.2	1	1		CC	ibe	PVF	PVF-M	0	0	0	7.75	0	15.6	11.675	0.033647308	0.098272624	4	14	23.35	0.668094218	0.331905782	0.331905782	0.668094218	0	1.331905782	1	0	1	0	0	1	0	0	1	2.793254818	8.87366167	16.35546039	0.256959315	0.668094218	0.074946467	1	0	0.331905782	0.668094218
CC63	5.8	1	1		CC	ibe	PVF	PVF-M	0	0	1.46	7.75	0	4	4.403333333	0.144254224	0.106524601	4	6	13.21	0.41332324	0.58667676	0.697199092	0.302800908	0	1.58667676	1	0	1	0	0	1	0	0.110522332	0.889477668	3.64332324	9.485238456	18.95382286	0.454201363	0.41332324	0.132475397	1	0	0.58667676	0.41332324
CC64	35	1	1		CC	ibe	PVF	PVF-M	119	0	0	6	0	9	44.66666667	0.26416038	0.066718634	4	23	134	0.955223881	0.044776119	0.044776119	0.067164179	0.888059701	3.708955224	1	0	0.111940299	0.888059701	0.888059701	0.111940299	0	0.888059701	0.111940299	7.920149254	1.940298507	37.47014925	0.044776119	0.955223881	0	1	0	0.044776119	0.955223881
CC65	16	1	1		CC	ibe	PVF	PVF-M	0	0	0	6	0	0.6	3.3	0.000487038	0.03983278	2	2	6.6	0.090909091	0.909090909	0.909090909	0.090909091	0	1.909090909	1	0	1	0	0	1	0	0	1	5.509090909	11.54545455	20.81818182	0.909090909	0.090909091	0	1	0	0.909090909	0.090909091
CC66	6	1	1		CC	ibe	PVF	PVF-M	0	264.9	0	13.75	0	0	139.325	0.005739899	0.02399318	3	8	278.65	0	1	0.049345057	0.950654943	0	2	1	0	1	0	0	1	0	0	1	50.63507805	9.12291405	26.68508882	0.043064777	0	0.956935223	0.049345057	0.950654943	1	0
CC67	15	1	1		CC	ibe	PVF	PVF-M	102	0	0	6	0	2	36.66666667	0.26416038	0.058717764	3	14	110	0.945454545	0.054545455	0.054545455	0.018181818	0.927272727	3.836363636	1	0	0.072727273	0.927272727	0.927272727	0.072727273	0	0.927272727	0.072727273	8.245454545	1.727272727	38.47272727	0.054545455	0.945454545	0	1	0	0.054545455	0.945454545
CC68	50	1	1		CC	ibe	PVF	PVF-M	85	423.84	4	6	60	1.8	96.77333333	0.459346447	0.163455946	6	25	580.64	0.156379168	0.843620832	0.017222375	0.836387435	0.14639019	2.393014605	1	0	0.85360981	0.14639019	0.14639019	0.743386608	0.110223202	0.256613392	0.743386608	43.1086787	7.91567925	28.23759989	0.010333425	0.156379168	0.833287407	0.270046845	0.729953155	0.843620832	0.156379168
CC69	25	1	1		CC	ibe	PVF	PVF-M	0	423.84	0	0	0	0	423.84	0.000487038	0	1	8	423.84	0	1	0	1	0	2	1	0	1	0	0	1	0	0	1	52.98	9	27	0	0	1	0	1	1	0
CC70	6	1	1		CC	ibe	PVF	PVF-M	0	0	0	6	0	2.72	4.36	0.008173952	0.102428113	3	5	8.72	0.311926606	0.688073394	0.688073394	0.311926606	0	1.688073394	1	0	1	0	0	1	0	0	1	4.606972477	10.83486239	19.16513761	0.688073394	0.311926606	0	1	0	0.688073394	0.311926606
CC71	104	1	1		CC	ibe	PVF	PVF-M	774.8	0	0	12	138.75	5.8	232.8375	0.459260307	0.159439706	6	99	931.35	0.838138187	0.161861813	0.161861813	0.016749879	0.821388307	3.806571106	1	0	0.168089333	0.831910667	0.831910667	0.019112042	0.148977291	0.831910667	0.168089333	27.84257529	1.257878349	39.58812477	0.161861813	0.838138187	0	0.851022709	0.148977291	0.161861813	0.838138187
CC72	90	1	1		CC	ibe	PVF	PVF-M	0	0	0	0	30	4.6	17.3	0.010786263	0.074684653	3	4	34.6	0.132947977	0.867052023	0	1	0	2.734104046	1	0	1	0	0	0.132947977	0.867052023	0.867052023	0.132947977	26.25317919	9.716763006	19.1734104	0	0.132947977	0.867052023	1	0	0.867052023	0.132947977
CC73	90	1	1		CC	ibe	PVF	PVF-M	595	0	4	0	0	0	299.5	0.000487038	0.004154812	2	71	599	1	0	0.006677796	0	0.993322204	3.986644407	1	0	0.006677796	0.993322204	0.993322204	0	0.006677796	1	0	8.469949917	1.013355593	40.05342237	0	1	0	1	0	0	1
CZ01	40	1	0		CZ	ibe	VF	VF-M	297.5	0	0	6	0	4	102.5	0.26416038	0.02477898	3	38	307.5	0.980487805	0.019512195	0.019512195	0.01300813	0.967479675	3.92195122	1	0	0.032520325	0.967479675	0.967479675	0.032520325	0	0.967479675	0.032520325	8.366666667	1.305691057	39.27804878	0.019512195	0.980487805	0	1	0	0.019512195	0.980487805
CZ02	22	1	0		CZ	ibe	VF	VF-M	0	52.98	0	12	0	0	32.49	0.000487038	0.079494904	2	3	64.98	0	1	0.184672207	0.815327793	0	2	1	0	1	0	0	1	0	0	1	44.30409972	9.55401662	25.89196676	0.184672207	0	0.815327793	0.184672207	0.815327793	1	0
CZ03	30	1	0		CZ	ibe	VF	VF-M	0	264.9	0	48	0	4	105.6333333	0.044190587	0.068744461	4	12	316.9	0.012622278	0.987377722	0.15146734	0.84853266	0	1.987377722	1	0	1	0	0	1	0	0	1	46.07258441	9.252445566	26.19848533	0.15146734	0.012622278	0.835910382	0.164089618	0.835910382	0.987377722	0.012622278
CZ06	35	1	0		CZ	ibe	VF	VF-M	0	317.88	0	12	0	0.19	110.0233333	0.03235488	0.018703888	3	9	330.07	0.000575635	0.999424365	0.03693156	0.96306844	0	1.999424365	1	0	1	0	0	1	0	0	1	51.24161087	9.107916503	26.7761081	0.036355925	0.000575635	0.96306844	0.03693156	0.96306844	0.999424365	0.000575635
CZ07	80	1	0		CZ	ibe	VF	VF-M	0	423.84	0	18	0	0	220.92	0.000487038	0.020632407	2	11	441.84	0	1	0.040738729	0.959261271	0	2	1	0	1	0	0	1	0	0	1	51.06609451	9.122216187	26.75556763	0.040738729	0	0.959261271	0.040738729	0.959261271	1	0
CZ09	27	1	0		CZ	ibe	VF	VF-M	85	52.98	0	0	0	5.8	47.92666667	0.294543634	0.270567855	4	16	143.78	0.631520378	0.368479622	0	0.408819029	0.591180971	3.142022534	1	0	0.408819029	0.591180971	0.591180971	0.408819029	0	0.591180971	0.408819029	24.61024065	4.217693699	34.19571568	0	0.631520378	0.368479622	0.631520378	0.368479622	0.368479622	0.631520378
CZ10	33	1	0		CZ	ibe	VF	VF-M	297.5	0	0	0	0	0	297.5	0.000487038	0	1	35	297.5	1	0	0	0	1	4	1	0	0	1	1	0	0	1	0	8.5	1	40	0	1	0	1	0	0	1
CZ13	27	1	0		CZ	ibe	VF	VF-M	0	423.84	0	12	0	2	145.9466667	0.033478518	0.015602014	3	11	437.84	0.004567879	0.995432121	0.027407272	0.972592728	0	1.995432121	1	0	1	0	0	1	0	0	1	51.4595359	9.077653938	26.77160607	0.027407272	0.004567879	0.968024849	0.031975151	0.968024849	0.995432121	0.004567879
CZ14	23	1	0		CZ	ibe	VF	VF-M	340	0	0	18	0	13.6	123.8666667	0.26416038	0.059792324	4	54	371.6	0.951560818	0.048439182	0.048439182	0.036598493	0.914962325	3.793326157	1	0	0.085037675	0.914962325	0.914962325	0.085037675	0	0.914962325	0.085037675	8.12744887	1.779332616	38.14962325	0.048439182	0.951560818	0	1	0	0.048439182	0.951560818
CZ15	7	1	0		CZ	ibe	VF	VF-M	0	52.98	1	45	0	0	32.99333333	0.025740931	0.125136523	3	5	98.98	0.010103051	0.989896949	0.4546373	0.5453627	0	1.989896949	0.989896949	0.010103051	1	0	0	1	0	0.010103051	0.989896949	35.18771873	9.404122045	25.74722166	0.4546373	0.010103051	0.535259648	0.464740352	0.535259648	0.989896949	0.010103051
CZ16	25	1	0		CZ	ibe	VF	VF-M	0	52.98	4	18	0	1.2	19.045	0.214206798	0.11003668	4	7	76.18	0.068259386	0.931740614	0.288789709	0.711210291	0	1.984247834	1	0	1	0	0	0.94749278	0.05250722	0.05250722	0.94749278	38.4825466	9.362299816	26.55893935	0.236282489	0.068259386	0.695458125	0.304541875	0.695458125	0.931740614	0.068259386
CZ19	35	1	0		CZ	ibe	VF	VF-M	255	0	0	0	0	2.4	128.7	0.000937237	0.004114971	3	37	257.4	1	0	0	0.009324009	0.990675991	3.972027972	1	0	0.009324009	0.990675991	0.990675991	0.009324009	0	0.990675991	0.009324009	8.424662005	1.065268065	39.81351981	0	1	0	1	0	0	1
CZ22	60	1	0		CZ	ibe	VF	VF-M	431	0	4	6	0	0	147	0.071561398	0.017059321	4	53	441	0.986394558	0.013605442	0.036281179	0	0.963718821	3.954648526	1	0	0.022675737	0.977324263	0.977324263	0.013605442	0.009070295	0.986394558	0.013605442	8.391156463	1.181405896	39.81405896	0.013605442	0.986394558	0	1	0	0.013605442	0.986394558
CZ23	65	1	0		CZ	ibe	VF	VF-M	340	52.98	0	12	0	0	134.9933333	0.003095264	0.154141871	3	43	404.98	0.839547632	0.160452368	0.029631093	0.130821275	0.839547632	3.679095264	1	0	0.160452368	0.839547632	0.839547632	0.160452368	0	0.839547632	0.160452368	14.24485259	2.372512223	37.73633266	0.029631093	0.839547632	0.130821275	0.869178725	0.130821275	0.160452368	0.839547632
CZ24	25	1	0		CZ	ibe	VF	VF-M	255	0	0	12	0	2	89.66666667	0.26416038	0.045918272	3	33	269	0.955390335	0.044609665	0.044609665	0.007434944	0.94795539	3.888475836	1	0	0.05204461	0.94795539	0.94795539	0.05204461	0	0.94795539	0.05204461	8.340148699	1.542750929	38.95167286	0.044609665	0.955390335	0	1	0	0.044609665	0.955390335
CZ25	31	1	0		CZ	ibe	VF	VF-M	170	0	0	6	0	5.2	60.4	0.26416038	0.043498687	4	25	181.2	0.966887417	0.033112583	0.033112583	0.028697572	0.938189845	3.847682119	1	0	0.061810155	0.938189845	0.938189845	0.061810155	0	0.938189845	0.061810155	8.221412804	1.558498896	38.63576159	0.033112583	0.966887417	0	1	0	0.033112583	0.966887417
CZ27	35	1	0		CZ	ibe	VF	VF-M	552.5	52.98	0	12	0	0	205.8266667	0.003095264	0.10792009	3	68	617.48	0.894765822	0.105234178	0.019433828	0.08580035	0.894765822	3.789531645	1	0	0.105234178	0.894765822	0.894765822	0.105234178	0	0.894765822	0.105234178	12.26781499	1.900174904	38.51535272	0.019433828	0.894765822	0.08580035	0.91419965	0.08580035	0.105234178	0.894765822
CZ29	25	1	0		CZ	ibe	VF	VF-M	85	211.92	0	12	0	2.6	77.88	0.297638898	0.234063469	5	18	311.52	0.281201849	0.718798151	0.038520801	0.688623523	0.272855675	2.537365177	1	0	0.727144325	0.272855675	0.272855675	0.727144325	0	0.272855675	0.727144325	38.60548793	6.922444787	30.21070878	0.038520801	0.281201849	0.68027735	0.31972265	0.68027735	0.718798151	0.281201849
CZ30	40	1	0		CZ	ibe	VF	VF-M	170	0	0	21	0	4	65	0.277956913	0.102341801	4	24	195	0.892307692	0.107692308	0.107692308	0.020512821	0.871794872	3.723076923	1	0	0.128205128	0.871794872	0.871794872	0.128205128	0	0.871794872	0.128205128	8.78974359	2.174358974	37.63076923	0.107692308	0.892307692	0	1	0	0.107692308	0.892307692
CZ34	22	1	0		CZ	ibe	VF	VF-M	425	0	4	0	0	2	143.6666667	0.117002796	0.006723399	3	52	431	1	0	0.009280742	0.004640371	0.986078886	3.967517401	1	0	0.013921114	0.986078886	0.986078886	0.004640371	0.009280742	0.995359629	0.004640371	8.428074246	1.051044084	39.94895592	0	1	0	1	0	0	1
CZ36	70	1	0		CZ	ibe	VF	VF-M	297.5	0	0	6	0	2.4	101.9666667	0.243063339	0.022683615	3	40	305.9	0.980385747	0.019614253	0.019614253	0.007845701	0.972540046	3.93723439	1	0	0.027459954	0.972540046	0.972540046	0.027459954	0	0.972540046	0.027459954	8.388983328	1.262830991	39.46256947	0.019614253	0.980385747	0	1	0	0.019614253	0.980385747
CZ37	20	1	0		CZ	ibe	VF	VF-M	85	0	4	6	0	7.6	25.65	0.310065248	0.089802192	5	20	102.6	0.941520468	0.058479532	0.097465887	0.074074074	0.828460039	3.582846004	1	0	0.171539961	0.828460039	0.828460039	0.132553606	0.038986355	0.867446394	0.132553606	7.647758285	2.204678363	37.41130604	0.058479532	0.941520468	0	1	0	0.058479532	0.941520468
CZ39	60	1	0		CZ	ibe	VF	VF-M	425	0	0	0	0	0	425	0.000487038	0	1	50	425	1	0	0	0	1	4	1	0	0	1	1	0	0	1	0	8.5	1	40	0	1	0	1	0	0	1
CZ41	15	1	0		CZ	ibe	VF	VF-M	0	317.88	0	0	0	0	317.88	0.000487038	0	1	6	317.88	0	1	0	1	0	2	1	0	1	0	0	1	0	0	1	52.98	9	27	0	0	1	0	1	1	0
CZ44	22	1	0		CZ	ibe	VF	VF-M	111.8	0	0	0	0	3.2	57.5	0.022157329	0.044552158	4	16	115	1	0	0	0.113043478	0.886956522	3.916521739	1	0	0.027826087	0.972173913	0.972173913	0.027826087	0	0.972173913	0.027826087	8.415304348	1.184347826	39.22608696	0	1	0	1	0	0	1
CZ45	80	1	0		CZ	ibe	VF	VF-M	340	0	0	0	0	0	340	0.000487038	0	1	40	340	1	0	0	0	1	4	1	0	0	1	1	0	0	1	0	8.5	1	40	0	1	0	1	0	0	1
CZ46	87.5	1	0		CZ	ibe	VF	VF-M	340	0	0	0	0	0	340	0.000487038	0	1	40	340	1	0	0	0	1	4	1	0	0	1	1	0	0	1	0	8.5	1	40	0	1	0	1	0	0	1
CZ47	50	1	0		CZ	ibe	VF	VF-M	425	0	0	12	0	5.2	147.4	0.26416038	0.031465845	4	56	442.2	0.972862958	0.027137042	0.027137042	0.011759385	0.961103573	3.910447761	1	0	0.038896427	0.961103573	0.961103573	0.038896427	0	0.961103573	0.038896427	8.351922207	1.378109453	39.18317503	0.027137042	0.972862958	0	1	0	0.027137042	0.972862958
CZ48	20	1	0		CZ	ibe	VF	VF-M	255	52.98	0	0	0	0	153.99	0.000487038	0.16636705	2	31	307.98	0.827975843	0.172024157	0	0.172024157	0.827975843	3.655951685	1	0	0.172024157	0.827975843	0.827975843	0.172024157	0	0.827975843	0.172024157	16.15163452	2.376193259	37.76368595	0	0.827975843	0.172024157	0.827975843	0.172024157	0.172024157	0.827975843
CZ49	80	1	0		CZ	ibe	VF	VF-M	425	0	4	6	0	3.8	109.7	0.310065248	0.020207499	5	56	438.8	0.986326345	0.013673655	0.022789426	0.008659982	0.968550593	3.928441203	1	0	0.031449407	0.968550593	0.968550593	0.022333637	0.00911577	0.977666363	0.022333637	8.362762078	1.225159526	39.60391978	0.013673655	0.986326345	0	1	0	0.013673655	0.986326345
CZ50	78	1	0		CZ	ibe	VF	VF-M	595	0	0	6	0	1.2	200.7333333	0.243063339	0.010829793	3	73	602.2	0.990036533	0.009963467	0.009963467	0.001992693	0.988043839	3.974094985	1	0	0.011956161	0.988043839	0.988043839	0.011956161	0	0.988043839	0.011956161	8.459349053	1.121554301	39.76884756	0.009963467	0.990036533	0	1	0	0.009963467	0.990036533
ES01	50	0	0		ES	ibe	F	F-M	0	0	8	6	0	0	7	0.000487038	0.121399062	2	3	14	0.571428571	0.428571429	1	0	0	2	1	0	1	0	0	0.428571429	0.571428571	0.571428571	0.428571429	4.857142857	6.857142857	36.42857143	0.428571429	0.571428571	0	1	0	0.428571429	0.571428571
ES02	20	0	0		ES	ibe	F	F-M	0	0	0	36	0	0	36	0.000487038	0.019265735	2	3	36	0	1	1	0	0	2	1	0	1	0	0	1	0	0	1	13.5	10.33333333	23.5	1	0	0	1	0	1	0
ES04	60	0	0		ES	ibe	F	F-M	0	0	4	12	0	0	8	0.000487038	0.092946157	2	3	16	0.25	0.75	1	0	0	2	1	0	1	0	0	0.75	0.25	0.25	0.75	5.5	9.75	27.75	0.75	0.25	0	1	0	0.75	0.25
ES05	40	0	0		ES	ibe	F	F-M	0	0	0	18	0	0	18	0.000487038	0	1	3	18	0	1	1	0	0	2	1	0	1	0	0	1	0	0	1	6	12	21	1	0	0	1	0	1	0
ES07	40	0	0		ES	ibe	F	F-M	0	52.98	8	12	0	0	24.32666667	0.003555596	0.095606732	3	5	72.98	0.109619074	0.890380926	0.274047684	0.725952316	0	2	1	0	1	0	0	0.890380926	0.109619074	0.109619074	0.890380926	39.88600164	8.835571389	28.31542888	0.164428611	0.109619074	0.725952316	0.274047684	0.725952316	0.890380926	0.109619074
ES14	15	0	0		ES	ibe	F	F-M	0	0	12	7.75	0	0.72	6.823333333	0.20425923	0.114841458	4	8	20.47	0.621397167	0.378602833	0.964826575	0.035173425	0	1.964826575	1	0	1	0	0	0.413776258	0.586223742	0.586223742	0.413776258	4.261617	6.276502198	36.57156815	0.293111871	0.621397167	0.085490962	1	0	0.378602833	0.621397167
ES18	40	0	0		ES	ibe	F	F-M	0	52.98	4	7.75	0	0.96	16.4225	0.217420098	0.06922399	5	8	65.69	0.075506165	0.924493835	0.178870452	0.821129548	0	1.985385903	1	0	1	0	0	0.939107931	0.060892069	0.060892069	0.939107931	43.57091338	8.882021617	27.40325773	0.091338103	0.075506165	0.833155731	0.193484549	0.806515451	0.924493835	0.075506165
ES27	45	0	0		ES	ibe	F	F-M	0	0	0	12	0	28	20	0.000487038	0.101844096	2	16	40	0.7	0.3	0.3	0.7	0	1.3	1	0	1	0	0	1	0	0	1	3.2	9.2	15.4	0.3	0.7	0	1	0	0.3	0.7
ES31	42	0	0		ES	ibe	F	F-M	0	0	4	6	0	0	5	0.000487038	0.118971081	2	2	10	0.4	0.6	1	0	0	2	1	0	1	0	0	0.6	0.4	0.4	0.6	5.2	8.4	31.8	0.6	0.4	0	1	0	0.6	0.4
ES36	29	0	0		ES	ibe	F	F-M	0	158.94	0	0	0	40	99.47	0.000487038	0.094924425	2	23	198.94	0.201065648	0.798934352	0	1	0	1.798934352	1	0	1	0	0	1	0	0	1	42.72967327	8.798934352	24.18508093	0	0.201065648	0.798934352	0.201065648	0.798934352	0.798934352	0.201065648
ES38	60	0	0		ES	ibe	F	F-M	0	158.94	8	6	0	0	57.64666667	0.003555596	0.028268406	3	6	172.94	0.046258818	0.953741182	0.080952932	0.919047068	0	2	1	0	1	0	0	0.953741182	0.046258818	0.046258818	0.953741182	49.08431363	8.826529432	27.7632705	0.034694114	0.046258818	0.919047068	0.080952932	0.919047068	0.953741182	0.046258818
