## Supplementary material for "Large home range scavengers support higher rates of carcass removal": Files including R functions and code to reproduce some of our statistical analyses: traits.txt

Species	mobility	social	range	migrant	scavenger	predator	diet	body_mass	fecundity	longevity	activity	sight	smell	colour	noise
Aegypius_monachus	aerial	group	4	no	obligate	non_pred	carnivorous	9.8	1	39	diurnal	high	low	contrast	quiet
Apodemus_spp	terrestrial	solitary	1	no	facultative	non_pred	omnivorous	0.0255	9	6	nocturnal	low	high	plain	quiet
Aquila_chrysaetos	aerial	solitary	2	no	facultative	top_pred	carnivorous	4	3	48	diurnal	high	low	plain	quiet
Buteo_buteo	aerial	solitary	1	no	facultative	meso_pred	carnivorous	0.73	5	28	diurnal	high	low	plain	quiet
Canis_familiaris	terrestrial	solitary	2	no	facultative	meso_pred	omnivorous	15	10	24	both	high	high	plain	quiet
Canis_lupus	terrestrial	group	3	no	facultative	top_pred	carnivorous	30	10	20	nocturnal	high	high	plain	quiet
Corvus_corax	aerial	group	1	no	facultative	meso_pred	omnivorous	2	8	13	diurnal	high	low	contrast	noisy
Corvus_corone	aerial	group	1	no	facultative	meso_pred	omnivorous	0.6	7	19	diurnal	high	low	contrast	noisy
Garrulus_glandarius	aerial	solitary	1	no	facultative	meso_pred	omnivorous	0.19	7	17	diurnal	high	low	contrast	noisy
Genetta_genetta	terrestrial	solitary	1	no	facultative	meso_pred	omnivorous	1.9	4	22	nocturnal	high	high	spots	quiet
Gypaetus_barbatus	aerial	solitary	4	no	obligate	non_pred	carnivorous	6	2	40	diurnal	high	low	contrast	quiet
Gyps_fulvus	aerial	social	4	no	obligate	non_pred	carnivorous	8.5	1	40	diurnal	high	low	plain	noisy
Martes_spp	terrestrial	solitary	2	no	facultative	meso_pred	omnivorous	1.75	8	18	nocturnal	high	high	plain	quiet
Milvus_milvus	aerial	group	1	yes	facultative	meso_pred	carnivorous	1	4	38	diurnal	high	low	plain	quiet
Neophron_percnopterus	aerial	solitary	4	yes	obligate	non_pred	carnivorous	2	2	37	diurnal	high	low	contrast	quiet
Pica_pica	aerial	group	1	no	facultative	meso_pred	omnivorous	0.24	9	21	diurnal	high	low	contrast	noisy
Sus_scrofa	terrestrial	group	2	no	facultative	meso_pred	omnivorous	52.98	9	27	nocturnal	low	high	plain	quiet
Ursus_arctos	terrestrial	solitary	3	no	facultative	top_pred	omnivorous	138.75	1.5	40	both	low	high	plain	quiet
Vulpes_vulpes	terrestrial	solitary	2	no	facultative	meso_pred	omnivorous	6	12	21	both	high	high	plain	quiet
Aquila_rapax	aerial	solitary	2	no	facultative	meso_pred	carnivorous	2	3	40	diurnal	high	low	plain	quiet
Canis_adustus	terrestrial	solitary	2	no	facultative	meso_pred	omnivorous	9	6	13	nocturnal	high	high	contrast	quiet
Canis_mesomelas	terrestrial	solitary	2	no	facultative	meso_pred	omnivorous	7	6	16	both	high	high	contrast	quiet
Corvus_albus	aerial	group	1	no	facultative	meso_pred	omnivorous	0.55	7	19	diurnal	high	low	contrast	noisy
Crocuta_crocuta	terrestrial	group	3	no	facultative	top_pred	carnivorous	68	3	41	both	high	high	spots	noisy
Genetta_tigrina	terrestrial	solitary	1	no	facultative	meso_pred	omnivorous	2	4	21	nocturnal	high	high	spots	quiet
Gyps_africanus	aerial	social	3	no	obligate	non_pred	carnivorous	5.5	2	19	diurnal	high	low	plain	noisy
Gyps_coprotheres	aerial	social	3	no	obligate	non_pred	carnivorous	8.5	2	19	diurnal	high	low	plain	noisy
Ichneumia_albicauda	terrestrial	solitary	1	no	facultative	meso_pred	omnivorous	4	4	14	nocturnal	high	high	contrast	quiet
Lycaon_pictus	terrestrial	group	3	no	facultative	top_pred	carnivorous	26	21	17	nocturnal	high	high	contrast	noisy
Milvus_aegyptius	aerial	group	2	yes	facultative	meso_pred	carnivorous	0.65	4	24	diurnal	high	low	plain	quiet
Necrosyrtes_monachus	aerial	solitary	3	no	obligate	non_pred	carnivorous	2	1	37	diurnal	high	low	plain	quiet
Panthera_leo	terrestrial	group	3	no	facultative	top_pred	carnivorous	158	6	27	both	high	high	plain	noisy
Panthera_pardus	terrestrial	solitary	3	no	facultative	top_pred	carnivorous	47	6	27	nocturnal	high	high	spots	quiet
Potamochoerus_larvatus	terrestrial	group	1	no	facultative	non_pred	omnivorous	71	10	22	nocturnal	low	high	plain	quiet
Torgos_tracheliotos	aerial	solitary	3	no	obligate	non_pred	carnivorous	6.5	2	39	diurnal	high	low	contrast	quiet
Trigonoceps_occipitalis	aerial	solitary	3	no	obligate	non_pred	carnivorous	4	1	39	diurnal	high	low	contrast	quiet
